# Discovery of steroidal alkaloid metabolites and their accumulation in pigs after short-term tomato consumption

**DOI:** 10.1101/2024.02.05.579005

**Authors:** Maria J. Sholola, Mallory L. Goggans, Michael P. Dzakovich, David M. Francis, Sheila K. Jacobi, Jessica L. Cooperstone

## Abstract

**Scope:** Whole tomato consumption has been shown to be more effective than lycopene alone against chronic disease risks, suggesting other phytochemicals play a role in the health properties of tomato-rich diets. Recently, metabolites of tomato steroidal alkaloids, an understudied class of secondary plant compounds, have been found in plasma, tissues, and urine. However, a comprehensive, targeted analysis to determine which steroidal alkaloid metabolites are present after tomato consumption is lacking. This study profiles and quantifies tomato steroidal alkaloids in blood for the first time.

**Methods and results:** In a two-week parallel-arm study, piglets (n = 20) were fed diets containing 10% tomato powder or a macronutrient-matched control. Steroidal alkaloids were extracted from plasma and quantified using LC-MS. Tomatidine and alpha-tomatine were detected in plasma and confirmed with standards, while mass fragmentation spectra aided in identifying 31 additional metabolites representing 9 unique masses. Concentrations averaged to 107.7 nmol/L plasma, comprising of phase I (66%) and phase II (4.5%) metabolites.

**Conclusion:** These results describe the profile and concentration of steroidal alkaloid metabolites in pig plasma after short-term tomato consumption. Our methodology and findings allow for future investigations of tomato steroidal alkaloid bioactivity using physiologically appropriate levels.
