## Supplementary Tables for "Discovery of steroidal alkaloid metabolites and their accumulation in pigs after short-term tomato consumption"

### Sheet: README
STUDY INFORMATION
Author	Maria J. Sholola
Title	Discovery of steroidal alkaloid metabolites and their accumulation in pigs after short-term tomato consumption
Diets	Tomato powder and control
n	10 pigs / group
Timepoints	1
TABLE OF CONTENTS IN THIS FILE
Tab	Information
Basal Diet Composition	Composition of basal diet on an as-fed basis. This diet delivered 3,381 kcal/kg, 22.7& crude protein, 1.35% standardized ileal digestible lysine, 34% ileal digestible methionine:lysine, 57% ileal digestible methionine and cysteine:lysine, 0.8% calcium, and 0.67% phosphate.
Fragment Data	MS/MS results of tomato steroidal alkaloids detected in pig plasma after 2 weeks of daily tomato consumption
ABBREVIATIONS
MS/MS = Tandem mass spectrometry
RT = Retention time
ppm = parts per million
IU = international unit

### Sheet: Table S1.BasalDietComp
Table S1. Composition of basal diet on an as-fed basis. This diet delivered 3,381 kcal/kg, 22.7& crude protein, 1.35% standardized ileal digestible lysine, 34% ileal digestible methionine:lysine, 57% ileal digestible methionine and cysteine:lysine, 0.8% calcium, and 0.67% phosphate.
Ingredient	% Basal Diet
Corn	50.06
Dehulled soybean meal	26.76
Whey powder	10
Soy protein (HP300)	7.5
Pork fat (choice white grease)	2
Calcium phosphate	1.05
Limestone, ground	1.1
Sodium chloride	0.3
L-lysine hydrochloride	0.3
Vitamin premix without phytasea	0.25
Zinc Oxide	0.25
DL-methionine	0.16
L-threonine	0.11
Trace mineral premixb	0.15
Feed enzymes (HiPhos 2700)	0.015
a Vitamin premix provided per ton of diet: vitamin A, 1x107 IU; vitamin D, 1.25x107 IU; vitamin E, 4x104 IU; vitamin B12, 35 mg; niacin, 45,000 mg; pantothenic acid, 25,000 mg; riboflavin, 7,500 mg.
b Trace mineral premix provided per ton of diet: zinc, 1965 ppm; iron, 165 ppm; manganese, 40 ppm; copper, 17 ppm; iodine, 0.30 ppm; selenium, 0.30 ppm.

### Sheet: Table S2.FragmentData
Table S2. MS/MS results of tomato steroidal alkaloids detected in pig plasma after 2 weeks of daily tomato consumption
Tomato Steroidal Alkaloid	Peak	Exact Mass	Precursor Observed Mass	Error (ppm)	RT	Select MS/MS fragments
Tomatidine	1	416.353	416.351	5.0438	6.955	398.3446, 273.2256, 255.2127, 161.1318, 159.0851, 126.0988
Hydroxytomatidine	1	432.348	432.347	1.61907	5.52	414.3350, 396.3288, 289.2178, 271.2063, 253.1959, 159.1163
	2	432.348	432.349	-1.85036	5.938	414.3375, 273.2218, 255.2086, 161.1318
	3	432.348	432.348	-0.462591	6.398	414.3359, 396.3524, 273.2212, 255.2098, 161.1323
	4	432.348	432.347	0.925181	6.482	414.3370, 273.2213, 255.2090, 161.1274, 159.1152
Dihydroxytomatidine	1	448.343	448.343	-0.669131	4.14	430.3323, 412.3187, 394.3104, 289.2118, 273.0793, 271.2051, 255.9175, 161.1311, 140.1091
	2	448.343	448.341	4.23783	4.642	430.3324, 412.3211, 289.2157, 271.2049, 253.1927, 161.0983
	3	448.343	448.342	1.56131	4.866	430.3299, 289.2119, 273.2163, 271.2000, 255.2070, 161.1307
	4	448.343	448.342	2.23044	4.957	430.3312, 412.3210, 289.2123, 273.2213, 255.2090, 161.1319
	5	448.343	448.342	1.78435	5.521	430.3316, 412.3193, 289.2166, 273.2209, 271.2054, 253.1939, 255.2103, 161.1311
Esculeogenin B and/or Dihydroxytomatidine	1	448.343	448.342	2.23044	6.148	430.3320, 412.8640, 273.2212, 255.2100, 161.1314, 140.1042
Hydroxyesculeogenin B and/or Trihydroxytomatidine	1	464.338	464.338	-1.0768	2.635	446.3241, 271.2028, 253.1938, 159.1164
	2	464.338	464.335	6.24546	2.886	446.3222, 428.3113, 289.2069, 271.2000, 253.1858, 161.0209
	3	464.338	464.335	6.46082	3.053	446.3212, 428.3095, 289.2112, 271.2010, 253.1896, 159.1108
	4	464.338	464.336	2.79969	3.137	446.3263, 428.3148, 410.3042, 289.2157, 271.2054, 253.1944, 159.1154
	5	464.338	464.335	4.95329	3.388	446.3262, 428.3136, 289.2166, 271.2055, 253.1950, 161.1286, 159.1149
	6	464.338	464.333	9.69122	4.015	446.3255, 428.3167, 289.2165, 271.2041, 253.1928, 161.1281, 159.1144
	7	464.338	464.333	9.04514	4.224	446.3256, 428.3149, 289.2148, 271.2043, 253.1943, 159.1160
	8	464.338	464.335	6.46082	5.06	446.3526, 428.3147, 289.2158, 271.2055, 253.1930, 161.1303, 159.1165
	9	464.338	464.337	0.646082	5.437	446.3260, 428.3140, 289.2153, 271.2051, 253.1954, 161.0961, 159.1154
Acetoxyhydroxytomatidine	1	490.353	490.353	0.203935	6.772	472.3411, 430.3315, 412.3198, 273.2217, 255.2102, 161.1323, 159.1170
	2	490.353	490.351	3.46689	6.898	472.3391, 454.3284, 430.3315, 412.3199, 273.3300, 255.2091, 161.1300
	3	490.353	490.355	-3.05902	7.023	472.3396, 454.2706, 430.3314, 412.3211, 273.2192, 255.2106, 161.1325
Sulfonated Hydroxytomatidine	1	512.304	512.301	6.24629	5.392	494.2943, 432.3453, 414.3356, 396.3263, 378.3217, 353.1789, 255.2062, 162.1253, 140.1424
Sulfonated Esculeogenin B and/or Dihydroxytomatidine	1	528.299	528.299	0.189287	4.365	510.2881, 430.3357, 412.3915, 394.3045, 353.1738, 273.1598, 255.2106, 161.1348
	2	528.299	528.299	0.189287	5.396	510.2895, 430.3289, 412.3206, 394.3031, 353.1742, 273.2177, 255.2102, 161.1319, 126.0554
Sulfonated Acetoxyhydroxytomatidine	1	570.309	570.306	5.61099	5.643	552.3258, 510.2862, 492.2627, 472.3194, 430.3192, 412.3204, 394.2997, 353.1787, 255.2065
	2	570.309	570.306	6.48771	5.81	552.2948, 510.2817, 492.2713, 490.3441, 472.3321, 430.3255, 412.3144, 394.2988, 353.1707, 273.2103, 255.2020, 161.1232, 140.0977
	3	570.309	570.307	4.38358	6.312	552.2993, 510.2864, 492.2757, 490.2304, 412.3230, 394.3093, 353.1702, 255.2081, 161.0952
	4	570.309	570.308	3.15618	6.772	552.3240, 510.2876, 492.2655, 490.3443, 472.3456, 430.3281, 412.3195, 394.3107, 353.1786, 255.2082, 161.1319
Alpha-tomatine	1	1034.55	1034.55	1.83654	5.512	1016.5423, 416.3534, 273.2116, 255.2103
Total peaks	31
